# The AAA+ ATPase RavA and its binding partner ViaA modulate *E. coli* aminoglycoside sensitivity through interaction with the inner membrane

**DOI:** 10.1101/2022.02.06.479298

**Authors:** Jan Felix, Ladislav Bumba, Clarissa Liesche, Angelique Fraudeau, Fabrice Rébeillé, Jessica Y. El Khoury, Karine Huard, Benoit Gallet, Christine Moriscot, Jean-Philippe Kleman, Yoan Duhoo, Matthew Jessop, Eaazhisai Kandiah, Frédéric Barras, Juliette Jouhet, Irina Gutsche

## Abstract

Enteric bacteria have to adapt to environmental stresses in the human gastrointestinal tract such as acid and nutrient stress, oxygen limitation and exposure to antibiotics. Membrane lipid composition has recently emerged as a key factor for stress adaptation. The *E. coli ravA-viaA* operon is essential for aminoglycoside bactericidal activity under anaerobiosis but its mechanism of action is unclear. Here we characterise the VWA domain-protein ViaA and its interaction with the AAA+ ATPase RavA, and find that both proteins localise at the inner cell membrane. We demonstrate that RavA and ViaA target specific phospholipids and subsequently identify their lipid-binding sites. We further show that mutations abolishing interaction with lipids restore induced changes in cell membrane morphology and lipid composition. Finally we reveal that these mutations render *E. coli* gentamicin-resistant under fumarate respiration conditions. Our work thus uncovers a *ravA-viaA*-based pathway which is mobilised in response to antibiotics under anaerobiosis and has a major impact on cell membrane regulation.
