## Supplementary Table for "The AAA+ ATPase RavA and its binding partner ViaA modulate *E. coli* aminoglycoside sensitivity through interaction with the inner membrane"

### Sheet: Plasmid list
Plasmid name	Description	Reference
pKD46	repA101(ts), AmpR, arabinose-inducible promoter (ParaB, araC) for expression of λ-Red casette genes (exo, gam, beta)	Datsenko & Wanner, PNAS 2000
pKD3	AmpR, FRT-cat-FRT	Datsenko & Wanner 2000
pCP20	repA101(ts), AmpR, FRT-cat-FRT, FLP recombinase overexpression from S. cerevisiae	Cherepanov & Wackernagel, Gene 1995
pET-22b	AmpR, Expression vector containing N-terminal pelB signal sequence and C-terminal His-Tag sequence, T7 promoter	Novagen
p11	AmpR, Cloning vector derived from pET15b(+), Bacterial vector for expression of N-terminal 6xHis-TEV tagged proteins.	Generous gift by Prof. Walid Houry
pBAD-His-PAmCherry	Expression vector that contains genes encoding for PAmCherry protein and arabinose-inducible gene expression (ParaB, araC).	Subach et al., Nature Methods 2009
pmCherry-N1	Expression vector that contains genes encoding for mCherry protein	Clontech

### Sheet: Constructions
Plasmid construction
Primer name	Primer sequence	Template plasmid	Cloning method	Construct/Plasmid name
GD-ViaA-For	ACATATGCTAACGCTGGATACGCTTAATGT	Genomic DNA: E.coli K12 - MG1655	Ligation restriction Nde1/BamH1	His-TEV-Via
GD-ViaA-rev	GGATCCTTATCGCCGCCAGCGTCTG
		p11 backbone
GD-RavA-For	TACATATGGCTCACCCTCATTTATTAGCG	Genomic DNA: E.coli K12 - MG1655	Ligation restriction Nde1/BamH1	His-TEV-RavA-EC
GD-RavA-Rev	ATGGATCCTTAGCATTGTTGTGCCTGGCG
		p11 backbone
ViaA-Avi-fw	ATGCGCATATGCTAACGCTGGATACG	His-TEV-ViaA	Ligation restriction Nde1/BamH1	His-TeV-ViaA-Avi
ViaA-Avi-rev	GCATAGGATCCTTATTCATGCCATTCAATTTTCTGCGCTTCAAAAATATCGTTCAGGCCTCGCCGCCAGCGTCTGAG
		His-TEV-RavA-EC
CL_Primer_13	CATCACAGCAGCGGCGTGAGCAAGGGCGAGGAG	pBAD His PamCherry	Gibson assembly	His-PamCherry-TEV-ViaA
CL_Primer_14	GTTTTCTCTGCCGCTCTTGTACAGCTCGTCCATGCC
CL_Primer_15	AGCGGCAGAGAAAACTTGTATTTCCAGGGTGGTGGCCATATGCTAACGCT	p11-His-Tev-ViaA
CL_Primer_16	TCCTTATCGCCGCCATAGGATCCTTATCGCCGCCAG
CL_Primer_17	TGGCGGCGATAAGGATCC	p11-His-Tev-ViaA (backbone)
CL_Primer_18	GCCGCTGCTGTGATGATG
B-fw	TTTTTGAAGCGCAGAAAATTGAATGGCATGAAGGCAGCGAAAACTTGTATTTCCAGGG	His-PAmCherry-TeV-ViaA	Gibson assembly	Avi-TeV-ViaA-His
A-rev	GTGCTCGAGTGCGGCCGCTCGCCGCCAGCGTCTGAG
A-fw	GCGGCCGCACTCGAGCAC	pET-22b
B-rev1	AATTTTCTGCGCTTCAAAAATATCGTTCAGGCCCATATGTATATCTCCTTCTTAAAGTTAAAC
B-fw	TTTTTGAAGCGCAGAAAATTGAATGGCATGAAGGCAGCGAAAACTTGTATTTCCAGGG	His-PAmCherry-TeV-ViaA	Gibson assembly	Avi-TeV-ViaA1-472-His
YD_ViaA_cTrun	GTGCTCGAGTGCGGCCGCCCCGGTATCAAAGCGCC
A-fw	GCGGCCGCACTCGAGCAC	pET-22b
B-rev1	AATTTTCTGCGCTTCAAAAATATCGTTCAGGCCCATATGTATATCTCCTTCTTAAAGTTAAAC
For-primer	TGCTAACGCTGGATACGCTTAATG	His-PAmCherry-TeV-ViaA	Ligation restriction EcoR1/Not1	Avi-TeV-ViaA-R476E/R479E
Rev_2RE	TTTGCGGCCGCTCGCCGCCAGCGTTCGAGCAGTTCGCTTCGCATCCCGGTATC
		Avi-TeV-ViaA-His
For-primer	TGCTAACGCTGGATACGCTTAATG	His-PAmCherry-TeV-ViaA	Ligation restriction EcoR1/Not1	Avi-TeV-ViaA-R476A/R479A
Rev_2RA	TTTGCGGCCGCTCGCCGCCAGCGGGCGAGCAGGGCGCTTCGCATCCCGGTATC
		Avi-TeV-ViaA-His
CL_Primer_72	TGCCAATGGCTCACGGCCGCTTTACGATCCGGGCCGCTGCTGTGATGATG	His-TEV-RavA-EC	Gibson assembly	His-BC2-TeV-RavA
Joel primer 160	GATACCTACAGCGTGAGCTATGAGAAAG
CL_Primer_73	CGTGAGCCATTGGCAGCAGGAAAACTTGTATTTCCAGGGCC	His-TEV-RavA-EC
Joel Primer 22	CTCACGCTGTAGGTATCTCAGTTCGGTG
CL_Primer_65	CAGGCACAACAATGCGGCTCAGGCGGTGGTTCAG	LdcI-BC2-His-pET22b	Gibson assembly	RavA-BC2-His
CL_Primer_31	CATATGTATATCTCCTTCTTAAAGTTAAACAAAATTATTTCTAGAGG
CL_Primer_66	GCATTGTTGTGCCTGGCGAA	His-TEV-RavA-Dendra2T69A-p11
CL_Primer_67	CTTTAAGAAGGAGATATACATATGGCTCACCCTCATTTATTAGCGGAA
CL_Primer_31	CATATGTATATCTCCTTCTTAAAGTTAAACAAAATTATTTCTAGAGG	pET-22b	Gibson assembly	ViaA(1-311)-TEV-PamCherry-His
CL_Primer_32	AATTCGAGCTCCGTCGACAAG
CL_Primer_33	AAGAAGGAGATATACATATGCTAACGCTGGATACGCTTAATGTGATGC	His-TEV-ViaA-TEV-PamCherry
CL_Primer_34	AAATACAAGTTTTCACCGCTATGCACCACCGGGCGTTC
CL_Primer_11	AGCGGTGAAAACTTGTATTTCCAGGGCGGTGTGAGCAAGGGCGAGGAG	His-TEV-ViaA-TEV-PamCherry
CL_Primer_35	TTGTCGACGGAGCTCGAATTCTTGTACAGCTCGTCCATGC
CL_Primer_36	TGTATTTCCAGGGTGGTGGCAAAGATTACGACGAACAGCCGC	His-PamCherry-TEV-ViaA	Gibson assembly	His-PAmCherry-TEV-CTD(312-483)-ViaA
Joel_Primer_22	CTCACGCTGTAGGTATCTCAGTTCGGTG
Joel_Primer_160	GATACCTACAGCGTGAGCTATGAGAAAG	His-PamCherry-TEV-ViaA
CL_Primer_37	GCCACCACCCTGGAAATACA
CL_Primer_9	TGGCGGCGATAAGGATCCTAATAAC	p11-His-Tev-ViaA	Gibson assembly	His-TEV-ViaA-TEV-PamCherry
CL_Primer_10	ACCGCCCTGGAAATACAAGTTTTCACCGCTTCGCCGCCAGCGTCTGAG
CL_Primer_11	AGCGGTGAAAACTTGTATTTCCAGGGCGGTGTGAGCAAGGGCGAGGAG	pBAD His PamCherry
CL_Primer_12	TCCTTATCGCCGCCATTACTTGTACAGCTCGTCCATGCC
Recombineering constructs
Primer name	Primer sequence	Template plasmid	Cloning method	Construction name		Primer name	Primer sequence	Template plasmid	Target strain/ Final mutant stain
Primer_pKD3_21	ACGTCTTGAGCGATTGATGCTAACGCTGGATACGCT	Avi-TeV-ViaA1-472-His	Gibson assembly	pKD3_ViaA(1-472)				pKD3_ViaA-(1-472)
Primer_pKD3_22	AGCTCCAGCCTACACTCACCCGGTATCAAAGCGCCAG					Primer_arm_2	GTATGGCCAGCTGCTGTTCGCGAGAGCGTCCCTTCTCTGCTGTAAGCCATGGTCCATATGAATATCC		MG1655ΔRavAΔViaA /
Primer_pKD3_1	CAATCGCTCAAGACGTGTAATG	pKD3				Primer_arm_14	CTCGCAATTTACGCAGAACTTTTGACGAAAGGACGCCACTTCATtATGCTAACGCTGGATACGCT		MG1655 ΔRavA_ViaA(1-472)::cat
Primer_pKD3_2	GTGTAGGCTGGAGCTGCTTC
Primer_pKD3_21	GCGGCCGCACTCGAGCAC	Avi-TeV-ViaA-R476E/R479E	Gibson assembly	pKD3_ViaA(R476E/R479E)				pKD3_ViaA-R476E/R479E
Primer_pKD3_24	AGCTCCAGCCTACACTCACCCGGTATCAAAGCGCCAG					Primer_arm_2	GTATGGCCAGCTGCTGTTCGCGAGAGCGTCCCTTCTCTGCTGTAAGCCATGGTCCATATGAATATCC		MG1655ΔRavAΔViaA /
Primer_pKD3_1	CAATCGCTCAAGACGTGTAATG	pKD3				Primer_arm_14	CTCGCAATTTACGCAGAACTTTTGACGAAAGGACGCCACTTCATtATGCTAACGCTGGATACGCT		MG1655 ΔRavA_ViaA-R476E/R479E::cat
Primer_pKD3_2	GTGTAGGCTGGAGCTGCTTC
Primer_pKD3_25	ACGTCTTGAGCGATTGATGGCTCACCCTCATTTATTAGC	His-TeV-RavA-ΔLARA_p11 plasmid (from Walid 2017)	Gibson assembly	pKD3_RavA-ΔLARA				pKD3_RavA-ΔLARA
Primer_pKD3_26	AGCTCCAGCCTACACTTAGCATTGTTGTGCCTGGC					Primer_arm_2	GTATGGCCAGCTGCTGTTCGCGAGAGCGTCCCTTCTCTGCTGTAAGCCATGGTCCATATGAATATCC		MG1655ΔRavAΔViaA /
Primer_pKD3_1	CAATCGCTCAAGACGTGTAATG	pKD3				Primer_arm_15	CTCGCAATTTACGCAGAACTTTTGACGAAAGGACGCCACTTCATtATGGCTCACCCTCATTTATTAGC		MG1655 RavAΔLARA_ΔViaA::cat
Primer_pKD3_2	GTGTAGGCTGGAGCTGCTTC
